# Versatile and efficient non-viral integration of large transgenes in human T cells via CRISPR knock-in and engineered integrases

**DOI:** 10.1101/2025.09.10.675267

**Authors:** Isabell Kassing, Jonas Kath, Ana-Maria Nitulescu, Viktor Glaser, Laura M. Hartmann, Yaolin Pu, Luis Huth, Roberts Kārkliņš, Shona Shaji, Alessa R. Ringel, Marie Pouzolles, Maik Stein, Daniel M. Ibrahim, Dimitrios L. Wagner

**Affiliations:** Berlin Center for Advanced Therapies, Charité-Universitätsmedizin Berlin, Corporate Member of Freie Universität Berlin, Humboldt-Universität zu Berlin, and Berlin Institute of Health, Berlin, Germany; Berlin Institute of Health Center for Regenerative Therapies, Berlin Institute of Health at Charité-Universitätsmedizin Berlin, Berlin, Germany; Center for Cell and Gene Therapy, Baylor College of Medicine, Houston, TX; Institute of Medical Immunology, Charité-Universitätsmedizin Berlin, Corporate Member of Freie Universität Berlin, Humboldt-Universität zu Berlin, and Berlin Institute of Health, Berlin, Germany; Max-Planck Institute for Molecular Genetics, Berlin, Germany; Department of Molecular and Cellular Biology, Baylor College of Medicine, Houston, TX; Dan L. Duncan Comprehensive Cancer Center, Baylor College of Medicine, Houston, TX

## Abstract

Current gene transfer methods often lack the precision, versatility, or efficiency when integrating large transgenes, limiting the ability to engineer therapeutic T-cells with more complex payloads. Here, we report ‘one-pot’ PASTA (Programmable and Site-specific Transgene Addition), a non-viral genome engineering strategy for large gene insertion that combines CRISPR-Cas-mediated homology-directed repair (HDR) and site-specific recombination via serine integrases. Using ‘one-pot’ PASTA with the Bxb1 integrase, we demonstrate efficient integration of transgenes at multiple genomic loci relevant for T-cell engineering (e.g., *TRAC, B2M, CD3E, CD3Z, GAPDH*). For constructs > 8 kb, ‘one-pot’ PASTA outperforms conventional HDR by 19-fold on average and prime-editing-assisted site-specific integrase gene editing (PASSIGE) by 5-fold. This enables the delivery of multi-cistronic cargo to generate dual-antigen targeting CAR T-cells with a safety-switch that overcome antigen escape in lymphoma models. Finally, ‘one-pot’ PASTA can be further optimized with improved integrase enzymes, such as engineered variants of Pa01 or Bxb1, and plasmids with minimized backbones. In summary, ‘one-pot’ PASTA represents a versatile and scalable platform for precise, non-viral gene insertion in T-cells.
