## Supplementary material for "Versatile and efficient non-viral integration of large transgenes in human T cells via CRISPR knock-in and engineered integrases": Suppl. Table 1 - Sequences

### Sheet: gRNA sequences
	Locus	Target region	Cas enzyme	Genomic Target Sequence
	TRAC	exon 1	A.s. Cas12a / Cpf1	GAGTCTCTCAGCTGGTACACGGC
	CD3ε	exon 3	A.s. Cas12a / Cpf1	GGGGCAAGATGGTGAGATATGCT
	CD3ζ	exon 2	S.p. Cas9	GATGGAATCCTCTTCATCTA
	B2M	exon 1	S.p. Cas9	GGCCGAGATGTCTCGCTCCG
	B2M	exon 2	S.p. Cas9	GAGTAGCGCGAGCACAGCTA
	GAPDH	exon 9	A.s. Cas12a / Cpf1	ATCTTCTAGGTATGACAACGA

### Sheet: Landing pad HDRTs
HDR templates for Bxb1 attG (38 bp) landing pad insertion (Fig. 1)
Locus	Target region	Size [bp]	DNA Sequence (Bxb1 attG flanked by homology-arms for the respective target site)
TRAC	exon 1	643	TTTCAGGTTTCCTTGAGTGGCAGGCCAGGCCTGGCCGTGAACGTTCACTGAAATCATGGCCTCTTGGCCAAGATTGATAGCTTGTGCCTGTCCCTGAGTCCCAGTCCATCACGAGCAGCTGGTTTCTAAGATGCTATTTCCCGTATAAAGCATGAGACCGTGACTTGCCAGCCCCACAGAGCCCCGCCCTTGTCCATCACTGGCATCTGGACTCCAGCCTGGGTTGGGGCAAAGAGGGAAATGAGATCATGTCCTAACCCTGATCCTCTTGTCCCACAGATATCCAGAACCCTGACCCTGCCggcttgtcgacgacggcggtctccgtcgtcaggatcatTGTACCAGCTGAGAGACTCTATATCCAGTGACAAGTCTGTCTGCCTATTCACCGATTTT…
CD3ε	exon 3	833	TACCCAACCAAGAGCGTGTTTTTCTTCCACAGACACCAATGTTCAAAATGGAGGCTTGGGGGCAAAATTCTTTTGCTATGTCTCTAGTCGTCCAAAAAATGGTCCTAACTTTTTCTGACTCCTGCTTGTCAAAAATTGTGGGCTCATAGTTAATGCTAGATGCTTCCTTCCTCTATTTCCCCCCAAATTTCCTGGGAACCCCTGGTCAATACCAGCAGTAAGTTCCACTGTTCTAGGGTGTAGAAATGGCTGTGACCCAGCAGCAAGAGGGAAGGACATCAGATGTCATCAGTGGTCATACTGCAACACAGCCCTTTTTCTGTTTAGGAATGCAGGTACCCACAACATTTACTAACACTTTTTTTTTCTTATTTATTTTCTAGTTGGCGTTTGGGGGCA…
CD3ζ	exon 2	696	atctgctcgccttgtttccacctcccctcccattgccccaggttctttggccccacagcggccacatctgccgttggtgccaataggttttccaggagctggttgaggtgggagggagggagagggttgtgatcaggctgaggcatggggattggatatagtctccgtgtcatgatttatttggtcagtcagtcctagtgccaccctggggtaatggggatgtgttctcgtcaccttgggcctggctgaccagctttatctcttggcacagaggcacagagctttggcctgctggatcccaaactctgctacctgctggatggaatcctcttcggcttgtcgacgacggcggtctccgtcgtcaggatcatagagtgaaggtgggtaccactgggcttt…
B2M	exon 1	835	ggctggggcaccattagcaagtcacttagcatctctggggccagtctgcaaagcgagggggcagccttaatgtgcctccagcctgaagtcctagaatgagcgcccggtgtcccaagctggggcgcgcaccccagatcggagggcgccgatgtacagacagcaaactcacccagtctagtgcatgccttcttaaacatcacgagactctaagaaaaggaaactgaaaacgggaaagtccctctctctaacctggcactgcgtcgctggcttggagacaggtgacggtccctgcgggccttgtcctgattggctgggcacgcgtttaatataagtggaggcgtcgcgctggcgggcattcctgaagctgacagcattcgggGcgagatgtctcgctccgta…
B2M	exon 2	794	aagctcatttggccagagtggaaatggaattgggagaaatcgatgaccaaatgtaaacacttggtgcctgatatagcttgacaccaagttagccccaagtgaaataccctggcaatattaatgtgtcttttcccgatattcctcaggtactccaaagattcaggtttactcacgtcatccagcagagaatggaaagtcaaatttcctgaattgctatgtgtctgggtttcatccatccgacattgaagttgacttactgaagaatggagagagaattgaaaaagtggagcattcagacttgtctttcagcaaggactggtctttctatctcttgtactacactgaattcacccccactgaaaaagatgagtatgctggcttgtcgacgacggcggtctc…
HDR template for Pa01 attG (40 bp) landing pad insertion (Fig. 5)
Locus	Target region	Size [bp]	DNA Sequence (Pa01 attG flanked by homology-arms for the respective target site)
TRAC	exon 1	645	TTTCAGGTTTCCTTGAGTGGCAGGCCAGGCCTGGCCGTGAACGTTCACTGAAATCATGGCCTCTTGGCCAAGATTGATAGCTTGTGCCTGTCCCTGAGTCCCAGTCCATCACGAGCAGCTGGTTTCTAAGATGCTATTTCCCGTATAAAGCATGAGACCGTGACTTGCCAGCCCCACAGAGCCCCGCCCTTGTCCATCACTGGCATCTGGACTCCAGCCTGGGTTGGGGCAAAGAGGGAAATGAGATCATGTCCTAACCCTGATCCTCTTGTCCCACAGATATCCAGAACCCTGACCCTGCCGACCGTGACCTACATGCTCGAAGGGCGTATGCGCCACGAATGTACCAGCTGAGAGACTCTATATCCAGTGACAAGTCTGTCTGCCTATTCACCGATT…
HDR template for insertion of landing pad array with GFP (Fig. 5)
Locus	Target region	Size [bp]	DNA Sequence
GADPH	exon9	2479	GAAGACTGTGGATGGCCCCTCCGGGAAACTGTGGCGTGATGGCCGCGGGGCTCTCCAGAACATCATCCCTGCCTCTACTGGCGCTGCCAAGGCTGTGGGCAAGGTCATCCCTGAGCTGAACGGGAAGCTCACTGGCATGGCCTTCCGTGTCCCCACTGCCAACGTGTCAGTGGTGGACCTGACCTGCCGTCTAGAAAAACCTGCCAAATATGATGACATCAAGAAGGTGGTGAAGCAGGCGTCGGAGGGCCCCCTCAAGGGCATCCTGGGCTACACTGAGCACCAGGTGGTCTCCTCTGACTTCAACAGCGACACCCACTCCTCCACCTTTGACGCTGGGGCTGGCATTGCCCTCAACGACCACTTTGTCAAGCTCATTTCCTGGTATGTGGCTGGGGC…
Description:			Homology-arm left, recoded last part of GAPDH exon 9, artificial intron beginning with splice donor, Pa01 attG, Kp03 attG, Bxb1 attG, PhiC31 attG, artificial intron ending with splice acceptor, GSG-P2A, enhanced GFP, 3´UTR and bGH-polyA signal, homology-arm right
									attG length	Locus	Sequence
									38 bp	TRAC
									104 bp	TRAC
									40 bp	TRAC

### Sheet: LSRs for IVT
Integrase	Modification	Size [bp]	DNA Sequence (Large serine integrases sequences flanked by 5´and 3´UTR for in vitro transcription)
Bxb1	(N-terminal SV40-NLS)	1714	taatacgacacactataaggaaataagagagaaaagaagagtaagaagaaatataagagccaccATGCCAAAAAAGAAAAGAAAAGTGTATCCCTATGATGTCCCCGATTATGCCGGTTCAAGAGCCCTGGTCGTGATTAGACTGAGCCGAGTGACAGACGCCACCACAAGTCCCGAGAGACAGCTGGAATCATGCCAGCAGCTCTGTGCTCAGCGGGGTTGGGATGTGGTCGGCGTGGCAGAGGATCTGGACGTGAGCGGGGCCGTCGATCCATTCGACAGAAAGAGGAGGCCCAACCTGGCAAGATGGCTCGCTTTCGAGGAACAGCCCTTTGATGTGATCGTCGCCTACAGAGTGGACCGGCTGACCCGCTCAATTCGACATCTCCAGCAGCTGGT…
PhiC31	C-terminal BP- and SV40-NLS	2041	taatacgacacactataaggaaataagagagaaaagaagagtaagaagaaatataagagccaccatggatacctacgccggagcctacgacagacagagccgggagagagagaacagcagcgccgccagccccgccacccagagaagcgccaacgaggataaggccgccgatctgcagagagaggtggagagggacggcggcagattcagatttgtgggccacttcagcgaggcccctggcaccagcgccttcggcaccgccgagagacccgagttcgagagaatcctgaacgagtgtagggccggcaggctgaacatgatcatcgtgtacgacgtgtcccggttcagcaggctgaaggtgatggacgccatccctatcgtgtccgagctgctggccct…
Kp03	n/a	1729	taatacgacacactataaggaaataagagagaaaagaagagtaagaagaaatataagagccaccATGAGACAAGTGATCACATATCTGAGATTTAGTAGTAAGCCACAAGAGCGGGGGGATAGTATTAGAAGACAGAAAGGTCTTTTTGAGCGGTGGCTGAAAGACAACCCCGACGCAAAGGTCGTTGATGAATTCAGCGATGAGGGCGCTTCTGCGTATCACGGACATCATCTGAAGGGTGACTTCGGACGGATGCTACAAAACATTCAGGATGGCAAGTATCTCAGCGGCCAGACCGTACTGCTGGTCGAAAGTGAGACCAGACTGAATAGACAGAAGGCCAGGAATACTGAGAACCTTGTGGACCTGATCACTGGTAAGGGCGTGGATGTGATCTG…
Pa01	n/a	1738	taatacgacacactataaggaaataagagagaaaagaagagtaagaagaaatataagagccaccatgggccctagcgccttcagctacgtgcgctttagcagcggcaagcaggccaagggcagctctgaacacagacagagagccatgctgggacagtggctggaacagcaccctagcttcacactgagtgatctgcggttcgaggacctgggcagaagcggattcagcggcgagcacctggatcacggcctgggccagctgctggctgctatcgacagcggcgccatcaagagcggagatgtgatcctggtcgaggccgtggacagaatcggcagactggagcctctggaaatgctgcctctgttctccagaatcgtgaaggccggcgtgtccgttat…
Pa01	C-terminal SV40-NLS	1759	taatacgacacactataaggaaataagagagaaaagaagagtaagaagaaatataagagccaccatgggccctagcgccttcagctacgtgcgctttagcagcggcaagcaggccaagggcagctctgaacacagacagagagccatgctgggacagtggctggaacagcaccctagcttcacactgagtgatctgcggttcgaggacctgggcagaagcggattcagcggcgagcacctggatcacggcctgggccagctgctggctgctatcgacagcggcgccatcaagagcggagatgtgatcctggtcgaggccgtggacagaatcggcagactggagcctctggaaatgctgcctctgttctccagaatcgtgaaggccggcgtgtccgttat…
Pa01	C-terminal NP-NLS	1786	taatacgacacactataaggaaataagagagaaaagaagagtaagaagaaatataagagccaccatgggccctagcgccttcagctacgtgcgctttagcagcggcaagcaggccaagggcagctctgaacacagacagagagccatgctgggacagtggctggaacagcaccctagcttcacactgagtgatctgcggttcgaggacctgggcagaagcggattcagcggcgagcacctggatcacggcctgggccagctgctggctgctatcgacagcggcgccatcaagagcggagatgtgatcctggtcgaggccgtggacagaatcggcagactggagcctctggaaatgctgcctctgttctccagaatcgtgaaggccggcgtgtccgttat…
Pa01	C-terminal EGL-13 NLS	1810	taatacgacacactataaggaaataagagagaaaagaagagtaagaagaaatataagagccaccatgggccctagcgccttcagctacgtgcgctttagcagcggcaagcaggccaagggcagctctgaacacagacagagagccatgctgggacagtggctggaacagcaccctagcttcacactgagtgatctgcggttcgaggacctgggcagaagcggattcagcggcgagcacctggatcacggcctgggccagctgctggctgctatcgacagcggcgccatcaagagcggagatgtgatcctggtcgaggccgtggacagaatcggcagactggagcctctggaaatgctgcctctgttctccagaatcgtgaaggccggcgtgtccgttat…
Pa01	C-terminal 2x NP-NLS	1840	taatacgacacactataaggaaataagagagaaaagaagagtaagaagaaatataagagccaccatgggccctagcgccttcagctacgtgcgctttagcagcggcaagcaggccaagggcagctctgaacacagacagagagccatgctgggacagtggctggaacagcaccctagcttcacactgagtgatctgcggttcgaggacctgggcagaagcggattcagcggcgagcacctggatcacggcctgggccagctgctggctgctatcgacagcggcgccatcaagagcggagatgtgatcctggtcgaggccgtggacagaatcggcagactggagcctctggaaatgctgcctctgttctccagaatcgtgaaggccggcgtgtccgttat…
eeBxb1	n/a	1660	taatacgacacactataaggaaataagagagaaaagaagagtaagaagaaatataagagccaccatgagagccctggtagtcatccgcctgtcccgcgtcaccgatgctacgacttcaccggagcgtcagctggagtcttgccagcagctctgcgcccagcgcggctgggacgtcgtcggggtagcggaggatctggacgtctccggggcggtcgatccgttcgaccggaagcgcagaccgaacctggcccggtggctagcgttcgaggagcaaccgttcgacgccatcgtggcgtaccgggtagaccggttgacccgatcgatccggcatctgcagcagctggtccactgggccgaggaccacaagaagctggtcgtctccgcgaccgaagcgcactt…

### Sheet: Plasmids for integration
Circular DNA donors for Bxb1 (Fig. 1-5)
Description	Integrase	Size [bp]	DNA Sequence
PL #1: CD19-CAR (Bxb1 attV, GSG-P2A, CD19-CAR, bGH-polyA signal, truncated pUC19 backbone)	Bxb1	3912	GTGGTTTGTCTGGTCAACCACCGCGGTCTCAGTGGTGTACGGTACAAACCCATCCGGATCCGGAGCCACCAACTTCAGCCTGCTGAAGCAGGCCGGCGACGTGGAAGAAAATCCTGGGCCCATGGCTCTTCCTGTGACTGCCCTTCTGCTGCCCCTGGCTCTCCTGCTCCATGCTGCCCGGCCAGACATCCAGATGACACAGACAACCAGCAGCCTCAGCGCCAGCCTGGGGGACAGAGTGACCATTAGCTGCCGGGCCTCTCAGGACATCAGCAAATACCTGAACTGGTACCAGCAGAAACCAGATGGCACTGTCAAGCTGCTGATTTACCACACCTCCAGGCTCCACAGCGGCGTGCCCAGTCGCTTCAGCGGCAGTGGGAGCGGGACAGATTATTC…
PL #2: CD19-CAR + EF1a - tEGFR (Bxb1 attV, GSG-P2A, CD19-CAR, bGH-polyA signal, EF1a-promoter, truncated EGFR, WPRE, truncated pUC19 backbone)	Bxb1	6854	GTGGTTTGTCTGGTCAACCACCGCGGTCTCAGTGGTGTACGGTACAAACCCATCCGGATCCGGAGCCACCAACTTCAGCCTGCTGAAGCAGGCCGGCGACGTGGAAGAAAATCCTGGGCCCATGGCTCTTCCTGTGACTGCCCTTCTGCTGCCCCTGGCTCTCCTGCTCCATGCTGCCCGGCCAGACATCCAGATGACACAGACAACCAGCAGCCTCAGCGCCAGCCTGGGGGACAGAGTGACCATTAGCTGCCGGGCCTCTCAGGACATCAGCAAATACCTGAACTGGTACCAGCAGAAACCAGATGGCACTGTCAAGCTGCTGATTTACCACACCTCCAGGCTCCACAGCGGCGTGCCCAGTCGCTTCAGCGGCAGTGGGAGCGGGACAGATTATTC…
PL #3: CD19-CAR + EF1a - tEGFR - CD20-CCR (Bxb1 attV, GSG-P2A, CD19-CAR, bGH-polyA signal, EF1a-promoter, tEGFR, GSG-T2A, CD20-CCR, WPRE, truncated pUC19 backbone)	Bxb1	8495	GTGGTTTGTCTGGTCAACCACCGCGGTCTCAGTGGTGTACGGTACAAACCCATCCGGATCCGGAGCCACCAACTTCAGCCTGCTGAAGCAGGCCGGCGACGTGGAAGAAAATCCTGGGCCCATGGCTCTTCCTGTGACTGCCCTTCTGCTGCCCCTGGCTCTCCTGCTCCATGCTGCCCGGCCAGACATCCAGATGACACAGACAACCAGCAGCCTCAGCGCCAGCCTGGGGGACAGAGTGACCATTAGCTGCCGGGCCTCTCAGGACATCAGCAAATACCTGAACTGGTACCAGCAGAAACCAGATGGCACTGTCAAGCTGCTGATTTACCACACCTCCAGGCTCCACAGCGGCGTGCCCAGTCGCTTCAGCGGCAGTGGGAGCGGGACAGATTATTC…
PL #3: CD19-CAR + EF1a - tEGFR - CD20-CAR (Bxb1 attV, GSG-P2A, CD19-CAR, bGH-polyA signal, EF1a-promoter, tEGFR, GSG-T2A, CD20-CAR, WPRE, truncated pUC19 backbone)	Bxb1	8627	GTGGTTTGTCTGGTCAACCACCGCGGTCTCAGTGGTGTACGGTACAAACCCATCCGGATCCGGAGCCACCAACTTCAGCCTGCTGAAGCAGGCCGGCGACGTGGAAGAAAATCCTGGGCCCATGGCTCTTCCTGTGACTGCCCTTCTGCTGCCCCTGGCTCTCCTGCTCCATGCTGCCCGGCCAGACATCCAGATGACACAGACAACCAGCAGCCTCAGCGCCAGCCTGGGGGACAGAGTGACCATTAGCTGCCGGGCCTCTCAGGACATCAGCAAATACCTGAACTGGTACCAGCAGAAACCAGATGGCACTGTCAAGCTGCTGATTTACCACACCTCCAGGCTCCACAGCGGCGTGCCCAGTCGCTTCAGCGGCAGTGGGAGCGGGACAGATTATTC…
Circular DNA donors for Pa01
PL #1: CD19-CAR (Pa01 attV, GSG-P2A, CD19-CAR, bGH-polyA signal, pUC19 backbone)	Pa01	4810	GTAACGCTCTTCGAGAAAGCAGATTCTCATATCCATCTTGAGTCTTCTTTCTCGCAAGACAACACGAAATAGACACAGTCTCTTCCCTAGCTGTACACTGAGCCATTCCGGATCCGGAGCCACCAACTTCAGCCTGCTGAAGCAGGCCGGCGACGTGGAAGAAAATCCTGGGCCCATGGCTCTTCCTGTGACTGCCCTTCTGCTGCCCCTGGCTCTCCTGCTCCATGCTGCCCGGCCAGACATCCAGATGACACAGACAACCAGCAGCCTCAGCGCCAGCCTGGGGGACAGAGTGACCATTAGCTGCCGGGCCTCTCAGGACATCAGCAAATACCTGAACTGGTACCAGCAGAAACCAGATGGCACTGTCAAGCTGCTGATTTACCACACCTCCAGGCT…
PL #2: CD19-CAR + EF1a - tEGFR (Pa01 attV, GSG-P2A, CD19-CAR, bGH-polyA signal, EF1a-promoter, truncated EGFR, WPRE, truncated pUC19 backbone)	Pa01	6906	ATAACGCTCTTCGAGAAAGCAGATTCTCATATCCATCTTGAGTCTTCTTTCTCGCAAGACAACACGAAATAGACACAGTCTCTTCCCTAGCTGTACACTGAGCCATTCCGGATCCGGAGCCACCAACTTCAGCCTGCTGAAGCAGGCCGGCGACGTGGAAGAAAATCCTGGGCCCATGGCTCTTCCTGTGACTGCCCTTCTGCTGCCCCTGGCTCTCCTGCTCCATGCTGCCCGGCCAGACATCCAGATGACACAGACAACCAGCAGCCTCAGCGCCAGCCTGGGGGACAGAGTGACCATTAGCTGCCGGGCCTCTCAGGACATCAGCAAATACCTGAACTGGTACCAGCAGAAACCAGATGGCACTGTCAAGCTGCTGATTTACCACACCTCCAGGCT…
PL #3: CD19-CAR + EF1a - tEGFR - CD20-CAR (Pa01 attV, GSG-P2A, CD19-CAR, bGH-polyA signal, EF1a-promoter, tEGFR, GSG-T2A, CD20-CAR, WPRE, truncated pUC19 backbone)	Pa01	8706	ATAACGCTCTTCGAGAAAGCAGATTCTCATATCCATCTTGAGTCTTCTTTCTCGCAAGACAACACGAAATAGACACAGTCTCTTCCCTAGCTGTACACTGAGCCATTCCGGATCCGGAGCCACCAACTTCAGCCTGCTGAAGCAGGCCGGCGACGTGGAAGAAAATCCTGGGCCCATGGCTCTTCCTGTGACTGCCCTTCTGCTGCCCCTGGCTCTCCTGCTCCATGCTGCCCGGCCAGACATCCAGATGACACAGACAACCAGCAGCCTCAGCGCCAGCCTGGGGGACAGAGTGACCATTAGCTGCCGGGCCTCTCAGGACATCAGCAAATACCTGAACTGGTACCAGCAGAAACCAGATGGCACTGTCAAGCTGCTGATTTACCACACCTCCAGGCT…
Nanoplasmid DNA donors for Bxb1 (Fig. 3, 5)
NP #1: CD19-CAR (Bxb1 attV, GSG-P2A, CD19-CAR, bGH-polyA signal, nanoplasmid backbone)	Bxb1	2551	GTGGTTTGTCTGGTCAACCACCGCGGTCTCAGTGGTGTACGGTACAAACCCATCCGGATCCGGAGCCACCAACTTCAGCCTGCTGAAGCAGGCCGGCGACGTGGAAGAAAATCCTGGGCCCATGGCTCTTCCTGTGACTGCCCTTCTGCTGCCCCTGGCTCTCCTGCTCCATGCTGCCCGGCCAGACATCCAGATGACACAGACAACCAGCAGCCTCAGCGCCAGCCTGGGGGACAGAGTGACCATTAGCTGCCGGGCCTCTCAGGACATCAGCAAATACCTGAACTGGTACCAGCAGAAACCAGATGGCACTGTCAAGCTGCTGATTTACCACACCTCCAGGCTCCACAGCGGCGTGCCCAGTCGCTTCAGCGGCAGTGGGAGCGGGACAGATTATTC…
NP #3: CD19-CAR + EF1a - tEGFR - CD20-CCR (Bxb1 attV, GSG-P2A, CD19-CAR, bGH-polyA signal, EF1a-promoter, tEGFR, GSG-T2A, CD20-CCR, WPRE, nanoplasmid backbone)	Bxb1	7127	GTGGTTTGTCTGGTCAACCACCGCGGTCTCAGTGGTGTACGGTACAAACCCATCCGGATCCGGAGCCACCAACTTCAGCCTGCTGAAGCAGGCCGGCGACGTGGAAGAAAATCCTGGGCCCATGGCTCTTCCTGTGACTGCCCTTCTGCTGCCCCTGGCTCTCCTGCTCCATGCTGCCCGGCCAGACATCCAGATGACACAGACAACCAGCAGCCTCAGCGCCAGCCTGGGGGACAGAGTGACCATTAGCTGCCGGGCCTCTCAGGACATCAGCAAATACCTGAACTGGTACCAGCAGAAACCAGATGGCACTGTCAAGCTGCTGATTTACCACACCTCCAGGCTCCACAGCGGCGTGCCCAGTCGCTTCAGCGGCAGTGGGAGCGGGACAGATTATTC…
Circular DNA donor for integration of RFP via landing pad array (Fig. 5)
attV array for integrase screeening (RFP integration vector) (Pa01 attV, Kp03 attV, Bxb1 attV, PhiC31 attV, artificial intron ending with splice acceptor, GSG-P2A, RFP, synthetic polyA signal, pTwist backbone)	Pa01, Kp03, Bxb1, PhiC31	3386	GTAACGCTCTTCGAGAAAGCAGATTCTCATATCCATCTTGAGTCTTCTTTCTCGCAAGACAACACGAAATAGACACAGTCTCTTCCCTAGCTGTACACTGAGCCAGAACCTTGAAAAACTATGGCTTATGCTACCTCGCCGAATAGCTCAAATACAATGACCCTTGAATATAGGCTATTCGGGTTTTGAAGGTATCTGGTTTTTATTCACATCACAAGTGGTTTGTCTGGTCAACCACCGCGGTCTCAGTGGTGTACGGTACAAACCCAGTGCCAGGGCGTGCCCTTGGGCTCCCCGGGCGCGGCCGGTACCCTACTAACAGCGTCCTTCCTTCTTTCTCAGGGCAGCGGCGCTACCAATTTTTCTTTGTTGAAGCAGGCCGGGGATGTGGAGGAAAAT…

### Sheet: Prime editing
	pegRNA	Locus	Size [bp]	DNA Sequence
	Bxb1 attG pegRNA #1	TRAC	181	mU*mC*mA*GGGUUCUGGAUAUCUGUGUUUUAGAGCUAGAAAUAGCAAGUUAAAAUAAGGCUAGUCCGUUAUCAACUUGAAAAAGUGGCACCGAGUCGGUGCACGACGGCGGUCUCCGUCGUCAGGAUCAUGAUAUCCAGAACCCGCGGUUCUAUCUAGUUACGCGUUAAACCAACUAGAAUU*mU*mU*mUU
	Bxb1 attG pegRNA #2	TRAC	177	mA*mG*mC*CUGGGUUGGGGCAAAGAGUUUUAGAGCUAGAAAUAGCAAGUUAAAAUAAGGCUAGUCCGUUAUCAACUUGAAAAAGUGGCACCGAGUCGGUGCACGACGGAGACCGCCGUCGUCGACAAGCCUGCCCCAACCGCGGUUCUAUCUAGUUACGCGUUAAACCAACUAGAAUU*mU*mU*mUU
	Prime editor		Size [bp]	DNA Sequence (Prime editor flanked by 5´and 3´ UTR for in vitro transcription)
	PEmax		6561	taatacgacacactataaggaaataagagagaaaagaagagtaagaagaaatataagagccaccatgaaacggacagccgacggaagcgagttcgagtcaccaaagaagaagcggaaagtcgacaagaagtacagcatcggcctggacatcggcaccaactctgtgggctgggccgtgatcaccgacgagtacaaggtgcccagcaagaaattcaaggtgctgggcaacaccgaccggcacagcatcaagaagaacctgatcggagccctgctgttcgacagcggcgaaacagccgaggccacccggctgaagagaaccgccagaagaagatacaccagacggaagaaccggatctgctatctgcaagagatcttcagcaacgagatggccaaggtgga…
	PE7		7239	taatacgacacactataaggaaataagagagaaaagaagagtaagaagaaatataagagccaccatgaaacggacagccgacggaagcgagttcgagtcaccaaagaagaagcggaaagtcgacaagaagtacagcatcggcctggacatcggcaccaactctgtgggctgggccgtgatcaccgacgagtacaaggtgcccagcaagaaattcaaggtgctgggcaacaccgaccggcacagcatcaagaagaacctgatcggagccctgctgttcgacagcggcgaaacagccgaggccacccggctgaagagaaccgccagaagaagatacaccagacggaagaaccggatctgctatctgcaagagatcttcagcaacgagatggccaaggtgga…

### Sheet: PCR primers
	Primers for IVT
	Description	Forward/reverse	Sequence
	Large serine integrases	Forward	cgcggccgcTAATACGACTCAC
		Reverse	TTTTTTTTTTTTTTTTTTTTTTTTTTTTTTTTTTTTTTTTTTTTTTTTTTTTTTTTTTTTTTTTTTTTTTTTTTTTTTTTTTTTTTTTTTTTTTTTTTTTTTTTTTTTTTTTTTTTTTTTCTTCCTACTCAGGCTTTATTCAAAGACCA
	Prime editors	Forward	ctcgagctcggtaccTAATACGACTCAC
		Reverse	TTTTTTTTTTTTTTTTTTTTTTTTTTTTTTTTTTTTTTTTTTTTTTTTTTTTTTTTTTTTTTTTTTTTTTTTTTTTTTTTTTTTTTTTTTTTTTTTTTTTTTTTTTTTTTTTTTTTTTTTCTTCCTACTCAGGCTTTATTCAAAGACCA
	Primers for HDRT amplification
	Locus	Forward/reverse	Sequence
	TRAC	Forward	cctattaaataaaagaataagcagtattattaagtagccctgc
		Reverse	catctgcttttttcccgtgtcattct
	CD3e	Forward	TACCCAACCAAGAGCGTGTTTTTCT
		Reverse	ATTCAGACATGTGATTCTGAACACACATCC
	CD3z	Forward	atctgctcgccttgtttccac
		Reverse	cctctgcctgagtgtaagccc
	B2M exon1	Forward	TAGAATGAGCGCCCGGTGTC
		Reverse	CGCTTATCGACGCCCTAAACTTTG
	B2M exon2	Forward	TTCCCGATATTCCTCAGGTACTCC
		Reverse	CCCCAAGTGAAATACCCTGGC
	Primers for gDNA PCR & Sanger sequencing
	Description	Forward/reverse	Sequence
	TRAC_Amp	Forward	tttactctgccagagttatattgctggg
	TRAC_Amp	Reverse	CTCATGTCTAGCACAGTTTTGTCTGTGA
	TRAC_Seq	Forward	TTTCAGGTTTCCTTGAGTGGCA

### Sheet: ddPCR Assays
	Description	Primer/probe	Sequence	Fluorophore
	RPP30 Reference	Primer_for	gatttggacctgcgagcg	n/a
		Primer_rev	gcggctgtctccacaagt	n/a
		Probe	tctgacctgaaggctctgcgcg	FAM
	Description	Primer/probe	Sequence	Fluorophore
	Quantification of attG insertion	Primer_for	CTT TGC TGG GCC TTT TTC CC	n/a
		Primer_rev	CTCATGTCTAGCACAGTTTTGTCTGTGA	n/a
		Probe	CGGAGACCGCCGTCGTCGACAAGCC	HEX
	Description	Primer/probe	Sequence	Fluorophore
	Quantification of plasmid integration	Primer_for	CTT TGC TGG GCC TTT TTC CC	n/a
		Primer_rev	AGAAGGGCAGTCACAGGAAGAG	n/a
		Probe	ACC AAC TT+C AGC +CTG CTG AA	Cy5
