## Supplementary material for "Versatile and efficient non-viral integration of large transgenes in human T cells via CRISPR knock-in and engineered integrases": Suppl. Table 2 - Flow Cytometry Panels

### Sheet: CD19-CAR KI-check
	Cytoflex LX - Configuration 19 colors								CD19-CAR KI-check Panel
	Laser	Filter	Channel	Fluorochromes Detected	Antigen	Fluorochrome			Antigen	Class of detection reactant	Dye	Company	Catalogue #	Titer	Note
	NUV 375nm	450/45	NUV450	Indo-1 (Ca bounded), DAPI/Hoechst, L/D UV	LD	fixable Blue (nUV)			dead cells	chemical	fixable Blue (nUV)	Invitrogen	L23105	1:66	surface staining #1
		525/40	NUV525	BUV 496, Indo-1 (Ca unbounded)					Fc (CD19-CAR)	polyclonal Ab	A647	Jackson ImmunoResearch	109-605-098	1:50
		675/30	NUV675	BUV 661					wash twice
	Violet 405nm	450/45	V450	Pacific Blue, BV 421, Alexa Fluor 405, eFluor 450, VioBlue, Horizon V450, BFP, CTViolet	CD3	Pacific Blue			CD3	monoclonal Ab	Pacific Blue	Biolegend	300442	1:50	surface staining #2
		525/40	V525	BV510, Krome Orange, Pacific Orange, VioGreen, AmCyan,Horizon V500, Qdot 525 L/D Aqua					wash twice
		610/20	V610	QDot 605, BV605, eFluor 605
		660/20	V660	QDot 655, BV650
		780/60	V763	BV785, Horizon V800, Qdot 800
	Blue 488nm	480	SSC480	SideScatter
		525/40	B525	Alexa Fluor 488, FITC, BB515, CFSE, GFP (only with OD Filter), YFP (only with OD Filter), LD Green
		610/20	B610	PE-TexasRed, ECD, PI, PE-AF 610, PE-eFluor 610, PE-CF 595, PE-Dazzle 595, PE-CF594
		690/50	B690	(PerCP), PerCP-Cy5.5, PE-Cy 5.5, PCy5.5, PE-AF 700, PE-Vio700, 7AAD
	Yellow/Green 561nm	585/42	YG585	PE, RFP, CTYellow
		610/20	YG610	PE-TexasRed, ECD, PI, PE-AF 610, PE-eFluor 610, PE-CF 595, PE-Dazzle 595, PE-CF594
		675/30	YG675	PE-Cy 5, PC5
		710/50	YG710	PE-Cy 5.5, PCy5.5, PE-AF 700, PE-Vio700
		780/60	YG764	PE-Cy 7, PC7, PE-H7, PE-AF750, PE-Vio770, PE/Fire780
	Red 640nm	660/20	R660	Alexa Fluor 647, APC, CTFarRed	Fc (CD19-CAR)	AF647
		712/25	R712	Alexa Fluor 700, APC-AF700, APC-Vio700
		780/60	R763	Alexa Fluor 750, APC-Cy 7, APC-AF 750, APC-H7, APC-eFluor750, APC-eFluor750, APC-Vio770, APC-Fire 750, APC/Fire 750, L/D NearIR

### Sheet: 19CAR, tEGFR, 20CAR KI-check
	Cytoflex LX - Configuration 19 colors								CD19-CAR, tEGFR, CD20-CAR KI-check Panel
	Laser	Filter	Channel	Fluorochromes Detected	Antigen	Fluorochrome			Antigen	Class of detection reactant	Dye	Company	Catalogue #	Titer	Note
	NUV 375nm	450/45	NUV450	Indo-1 (Ca bounded), DAPI/Hoechst, L/D UV	LD	fixable Blue (nUV)			CD20-CAR	His-tagged rec. CD20 protein	none	Acro Biosystems	CD0-H52H1	1:20	surface staining #1 - 2 hours - in buffer with 5% FCS
		525/40	NUV525	BUV 496, Indo-1 (Ca unbounded)					wash twice
		675/30	NUV675	BUV 661					dead cells	chemical	fixable Blue (nUV)	Invitrogen	L23105	1:66	surface staining #2 - in buffer with 5% FCS
	Violet 405nm	450/45	V450	Pacific Blue, BV 421, Alexa Fluor 405, eFluor 450, VioBlue, Horizon V450, BFP, CTViolet	(t)EGFR	BV421			Fc (CD19-CAR)	polyclonal Ab	A647	Jackson ImmunoResearch	109-605-098	1:50
		525/40	V525	BV510, Krome Orange, Pacific Orange, VioGreen, AmCyan,Horizon V500, Qdot 525 L/D Aqua					wash twice
		610/20	V610	QDot 605, BV605, eFluor 605					CD3	monoclonal Ab	BV650	Biolegend	317324	1:50	surface staining #3 - in buffer with 5% FCS
		660/20	V660	QDot 655, BV650	CD3	BV650			His-tag	monoclonal Ab	PE	Biolegend	362603	1:50
		780/60	V763	BV785, Horizon V800, Qdot 800					(t)EGFR	monoclonal Ab	BV421	Biolegend	352911	1:25
	Blue 488nm	480	SSC480	SideScatter					wash twice
		525/40	B525	Alexa Fluor 488, FITC, BB515, CFSE, GFP (only with OD Filter), YFP (only with OD Filter), LD Green
		610/20	B610	PE-TexasRed, ECD, PI, PE-AF 610, PE-eFluor 610, PE-CF 595, PE-Dazzle 595, PE-CF594
		690/50	B690	(PerCP), PerCP-Cy5.5, PE-Cy 5.5, PCy5.5, PE-AF 700, PE-Vio700, 7AAD
	Yellow/Green 561nm	585/42	YG585	PE, RFP, CTYellow	rec CD20 / His-tag	PE
		610/20	YG610	PE-TexasRed, ECD, PI, PE-AF 610, PE-eFluor 610, PE-CF 595, PE-Dazzle 595, PE-CF594
		675/30	YG675	PE-Cy 5, PC5
		710/50	YG710	PE-Cy 5.5, PCy5.5, PE-AF 700, PE-Vio700
		780/60	YG764	PE-Cy 7, PC7, PE-H7, PE-AF750, PE-Vio770, PE/Fire780
	Red 640nm	660/20	R660	Alexa Fluor 647, APC, CTFarRed	Fc (CD19-CAR)	AF647
		712/25	R712	Alexa Fluor 700, APC-AF700, APC-Vio700
		780/60	R763	Alexa Fluor 750, APC-Cy 7, APC-AF 750, APC-H7, APC-eFluor750, APC-eFluor750, APC-Vio770, APC-Fire 750, APC/Fire 750, L/D NearIR

### Sheet: activation panel
	Cytoflex LX - Configuration 19 colors								Activation Panel
	Laser	Filter	Channel	Fluorochromes Detected	Antigen	Fluorochrome			Antigen	Class of detection reactant	Dye	Company	Catalogue #	Titer	Note
	NUV 375nm	450/45	NUV450	Indo-1 (Ca bounded), DAPI/Hoechst, L/D UV	LD	fixable Blue (nUV)			Target cell	chemical (or transgene)	CFSE (or GFP)			1/50.000	preparation
		525/40	NUV525	BUV 496, Indo-1 (Ca unbounded)					dead cells	chemical	fixable Blue (nUV)	Invitrogen	L23105	1:100	surface staining #1
		675/30	NUV675	BUV 661					Fc (CD19-CAR)	polyclonal Ab	A647	Jackson ImmunoResearch	109-605-098	1:50
	Violet 405nm	450/45	V450	Pacific Blue, BV 421, Alexa Fluor 405, eFluor 450, VioBlue, Horizon V450, BFP, CTViolet	(t)EGFR	BV421			wash twice
		525/40	V525	BV510, Krome Orange, Pacific Orange, VioGreen, AmCyan,Horizon V500, Qdot 525 L/D Aqua					(t)EGFR	monoclonal Ab	BV421	Biolegend	352911	1:25	surface staining #2
		610/20	V610	QDot 605, BV605, eFluor 605					4-1BB / CD137	monoclonal Ab	PE	Biolegend	309804	1:50
		660/20	V660	QDot 655, BV650					CD25	monoclonal Ab	PC7	Beckman	A52882	1:200
		780/60	V763	BV785, Horizon V800, Qdot 800					CD69	monoclonal Ab	APC-Cy7	Biolegend	310914	1:50
	Blue 488nm	480	SSC480	SideScatter					wash twice
		525/40	B525	Alexa Fluor 488, FITC, BB515, CFSE, GFP (only with OD Filter), YFP (only with OD Filter), LD Green	Target cell	CFSE (or GFP)
		610/20	B610	PE-TexasRed, ECD, PI, PE-AF 610, PE-eFluor 610, PE-CF 595, PE-Dazzle 595, PE-CF594
		690/50	B690	(PerCP), PerCP-Cy5.5, PE-Cy 5.5, PCy5.5, PE-AF 700, PE-Vio700, 7AAD
	Yellow/Green 561nm	585/42	YG585	PE, RFP, CTYellow	41BB	PE
		610/20	YG610	PE-TexasRed, ECD, PI, PE-AF 610, PE-eFluor 610, PE-CF 595, PE-Dazzle 595, PE-CF594
		675/30	YG675	PE-Cy 5, PC5
		710/50	YG710	PE-Cy 5.5, PCy5.5, PE-AF 700, PE-Vio700
		780/60	YG764	PE-Cy 7, PC7, PE-H7, PE-AF750, PE-Vio770, PE/Fire780	CD25	PE-Cy7 (PC7)
	Red 640nm	660/20	R660	Alexa Fluor 647, APC, CTFarRed	Fc (CD19-CAR)	AF647
		712/25	R712	Alexa Fluor 700, APC-AF700, APC-Vio700
		780/60	R763	Alexa Fluor 750, APC-Cy 7, APC-AF 750, APC-H7, APC-eFluor750, APC-eFluor750, APC-Vio770, APC-Fire 750, APC/Fire 750, L/D NearIR	CD69	APC-Vy7

### Sheet: Integrase Screening panel
	Cytoflex LX - Configuration 19 colors								Integrase Screening panel
	Laser	Filter	Channel	Fluorochromes Detected	Antigen	Fluorochrome			Antigen	Class of detection reactant	Dye	Company	Catalogue #	Titer	Note
	NUV 375nm	450/45	NUV450	Indo-1 (Ca bounded), DAPI/Hoechst, L/D UV	LD	DAPI			dead cells	chemical	DAPI	Thermo Scientific	62248	1:10,000	add DAPI to cells, no washing necessary
		525/40	NUV525	BUV 496, Indo-1 (Ca unbounded)					HDR	transgene	GFP	n/a	n/a	n/a
		675/30	NUV675	BUV 661					HDR + Recombination	transgene	RFP	n/a	n/a	n/a
	Violet 405nm	450/45	V450	Pacific Blue, BV 421, Alexa Fluor 405, eFluor 450, VioBlue, Horizon V450, BFP, CTViolet
		525/40	V525	BV510, Krome Orange, Pacific Orange, VioGreen, AmCyan,Horizon V500, Qdot 525 L/D Aqua
		610/20	V610	QDot 605, BV605, eFluor 605
		660/20	V660	QDot 655, BV650
		780/60	V763	BV785, Horizon V800, Qdot 800
	Blue 488nm	480	SSC480	SideScatter
		525/40	B525	Alexa Fluor 488, FITC, BB515, CFSE, GFP (only with OD Filter), YFP (only with OD Filter), LD Green	HDR reporter	GFP
		610/20	B610	PE-TexasRed, ECD, PI, PE-AF 610, PE-eFluor 610, PE-CF 595, PE-Dazzle 595, PE-CF594
		690/50	B690	(PerCP), PerCP-Cy5.5, PE-Cy 5.5, PCy5.5, PE-AF 700, PE-Vio700, 7AAD
	Yellow/Green 561nm	585/42	YG585	PE, RFP, CTYellow	HDR AND Recombination reporter	RFP
		610/20	YG610	PE-TexasRed, ECD, PI, PE-AF 610, PE-eFluor 610, PE-CF 595, PE-Dazzle 595, PE-CF594
		675/30	YG675	PE-Cy 5, PC5
		710/50	YG710	PE-Cy 5.5, PCy5.5, PE-AF 700, PE-Vio700
		780/60	YG764	PE-Cy 7, PC7, PE-H7, PE-AF750, PE-Vio770, PE/Fire780
	Red 640nm	660/20	R660	Alexa Fluor 647, APC, CTFarRed
		712/25	R712	Alexa Fluor 700, APC-AF700, APC-Vio700
		780/60	R763	Alexa Fluor 750, APC-Cy 7, APC-AF 750, APC-H7, APC-eFluor750, APC-eFluor750, APC-Vio770, APC-Fire 750, APC/Fire 750, L/D NearIR
